# The *677C>T* variant in *methylenetetrahydrofolate reductase* causes morphological and functional cerebrovascular deficits in mice

**DOI:** 10.1101/2021.12.16.472805

**Authors:** Alaina M. Reagan, Karen E. Christensen, Leah C. Graham, Amanda A. Bedwell, Kierra Eldridge, Rachael Speedy, Lucas L. Figueiredo, Scott C. Persohn, Teodoro Bottiglieri, Michael Sasner, Paul R. Territo, Rima Rozen, Gareth R. Howell

## Abstract

Vascular contributions to cognitive impairment and dementia (VCID) particularly Alzheimer’s disease and related dementias (ADRDs) are increasing; however, mechanisms driving cerebrovascular decline are poorly understood. Methylenetetrahydrofolate reductase (MTHFR) is a critical enzyme in the folate and methionine cycles. Variants in *MTHFR*, notably *677C>T*, are associated with dementias, but no mouse model existed to identify mechanisms by which *MTHFR^677C>T^* increases risk. Therefore, MODEL-AD created a novel knock-in (KI) strain carrying the *Mthfr^677C>T^* allele on the C57BL/6J background (*Mthfr^677C>T^*) to characterize morphology and function perturbed by the variant. Consistent with human clinical data, *Mthfr^677C>T^* mice have reduced enzyme activity in the liver and elevated plasma homocysteine levels. MTHFR enzyme activity as well as critical metabolites in the folate and methionine cycles are reduced in the *Mthfr^677C>T^* brain. Mice showed reduced tissue perfusion in numerous brain regions by PET/CT as well as significantly reduced vascular density and increased GFAP-expressing astrocytes in frontal cortex. Electron microscopy revealed cerebrovascular damage including endothelial and pericyte apoptosis, reduced luminal size, and increased astrocyte and microglial presence in the microenvironment. Collectively, these data suggest critical perturbations to cerebrovascular function in *Mthfr^677C>T^* mice supporting its use as a model for preclinical studies of VCID.
