## Supplemental Table 1 for "The *677C>T* variant in *methylenetetrahydrofolate reductase* causes morphological and functional cerebrovascular deficits in mice"

### Sheet: Sheet1
Brain region	MANOVA results
Agranular Insular Cortex (Dorsal-Ventral)	Age effect .002
	Genotype*Age interaction CTL 6MO > 18MO .014
	Genotype*Age interaction HOM 6MO > 18MO .062
	Sex*Age interaction Female 6MO > 18MO .005
	Genotype*Sex*Age interaction CTL Female 6MO >18MO
Auditory Cortex (Dorsal, Medial, Ventral)	Genotype effect CTL>HET .016
	Sex*Genotype Female CTL >HET .043
Caudate Putamen (Dorsal Striatum)	Age effect .001
	Genotype*Age interaction CTL 6MO > 18MO .069
	Genotype*Age interaction HET 6MO > 18MO .050
	Genotype*Age interaction HOM 6MO > 18MO .019
	Sex*Age interaction Female 6MO > 18MO .018
	Sex*Age interaction Male 6MO > 18MO .009
	Genotype*Sex*Age HOM Male 6MO > 18MO .019
Cingulate Cortex	Age effect .016
	Genotype*Age interaction HOM 6MO > 18MO .043
	Sex*Age interaction Male 6MO > 18MO .023
	Genotype*Sex*Age interaction HOM Male 6MO > 18MO .026
Corpus Callosum	Age effect .003
	Genotype*Age interaction HOM 6MO > 18MO .018
	Sex*Age interaction Male 6MO > 18MO .011
	Genotype*Sex*Age HOM Male 6MO > 18MO
Dorsolateral Orbital Cortex	Age effect .010
	Genotype*Age interaction CTL 6MO > 18MO .039
	Sex*Age interaction Female 6MO > 18MO .023
	Genotype*Sex*Age interaction CTL Female 6MO > 18MO .044
	Genotype*Sex*Age interaction HET Female 6MO > 18MO .041
Dorsintermed Entorhinal Cortex	Age effect .005
	Genotype*Sex interaction HET 6MO >18MO .035
	Genotype*Sex interaction HOM 6MO >18MO .048
	Sex*Age interaction Male 6MO > 18MO .009
	Genotype*Sex*Age interaction HET Female 6MO > 18MO .012
	Genotype*Sex*Age interaction HOM Male 6MO > 18MO .020
Dysgranular Insular Cortex	Age effect .006
	Genotype*Age interaction CTL 6MO > 18MO .051
	Genotype*Age interaction HOM 6MO > 18MO .042
	Sex*Age interaction Female 6MO > 18MO .005
	Genotype*Sex*Age interaction CTL Female 6MO > 18MO .026
Entorhinal Cortex	Age effect .011
	Genotype effect CTL >HET .013
	Genotype effect CTL >HOM .064
	Genotype*Age interaction HOM 6MO > 18MO .045
	Sex*Age interaction Female 6MO > 18MO .042
	Genotype*Sex*Age HET Female 6MO > 18MO .050
	Genotype*Sex*Age HOM Male 6MO > 18MO .064
Fornix	Age effect .003
	Age*Genotype interaction 18MO HET> CTL .046
	Genotype*Age interaction CTL 6MO > 18MO .007
	Genotype*Age interaction HOM 6MO > 18MO .059
	Sex*Age interaction Male 6MO > 18MO .008
	Sex*Age*Genotype interaction Male 18MO CTL > Het .027
	Sex*Age*Genotype interaction CTL 18MO Male > Female .047
	Sex*Age*Genotype interaction CTL Male 6MO > 18MO .004
Frontal Association Cortex	Age effect .031
	Sex*Age interaction Female 6MO > 18MO .016
	Genotype*Sex*Age interaction CTL Female 6MO > 18MO
Hippocampus	Age effect .000
	Genotype*Age interaction CTL 6MO > 18MO .058
	Genotype*Age interaction HET 6MO > 18MO .039
	Genotype*Age interaction HOM 6MO > 18MO .007
	Sex*Age interaction Female 6MO > 18MO .019
	Sex*Age interaction Male 6MO > 18MO .002
	Genotype*Sex*Age interaction HET Female 6MO > 18MO .053
Lateral Orbital Cortex	Age effect .004
	Genotype*Age interaction CTL 6MO > 18MO .018
	Sex*Age interaction Female 6MO > 18MO .025
	Sex*Age interaction Male 6MO > 18MO .050
	Genotype*Sex*Age CTL Female 6MO > 18MO .050
Medial Orbital Cortex	Age effect .002
	Genotype*Age interaction HET 6MO > 18MO .036
	Genotype*Age interaction HOM 6MO > 18MO .024
	Sex*Age interaction Female 6MO > 18MO .004
	Genotype*Sex*Age HET Female 6MO > 18MO .040
	Genotype*Sex*Age HOM Male 6MO > 18MO .062
Parietal Cortex (Post-Rostral)	Age effect .014
	Genotype effect CTL > HOM .059
	Sex*Genotype interaction Male CTL > HOM .015
	Genotype*Sex interaction HET Female > Male .013
	Sex*Age interaction Female 6MO > 18MO .064
	Sex*Age*Genotype interaction Female 18MO CTL > HET .044
	Sex*Age*Genotype interaction Female 18MO HOM > HET .052
	Sex*Age*Genotype interaction Male 18MO CTL > HET .048
	Sex*Age*Genotype interaction Male 18MO CTL > HOM .027
	Genotype*Age*Sex interaction CTL 18MO Female > Male .047
	Genotype*Age*Sex interaction HET 18MO Female > Male .005
	Genotype*Sex*Age interaction CTL Female 6MO >18MO .039
	Genotype*Sex*Age interaction HET Male 6MO >18MO .035
Parietal Association Cortex (Lateral-Medial)	Age effect .012
	Genotype effect CTL >HOM .041
	Genotype effect HOM>HET .032
	Sex*Genotype interaction Male CTL > HOM .009
	Age*Genotype interaction 18MO HET > HOM .045
	Genotype*Age interaction CTL 6MO > 18MO .015
	Sex*Age interaction Male 6MO > 18MO .017
	Sex*Age*Genotype Interaction Female 18MO HET > CTL .030
	Sex*Age*Genotype Interaction Female 18MO HET > HOM .041
	Genotype*Age*Sex interaction HET 18MO Female > Male .029
	Genotype*Sex*Age CTL Female 6MO > 18MO .038
Perirhinal Cortex	Age effect .009
	Genotype effect CTL>HET .035
	Genotype effect CTL>HOM .059
	Genotype*Age HOM 6MO > 18MO .053
	Sex*Age Female 6MO > 18MO .025
	Genotype*Sex*Age interaction HET Female 6MO > 18MO .026
Prelimbic Cortex	Genotype*Sex interaction HOM Female > Male .012
	Genotype*Age*Sex interaction HOM 18MO Female > Male .039
Primary Motor Cortex	Age effect .019
	Sex*Age interaction Male 6MO > 18MO .049
	Genotype*Sex*Age HOM Male 6MO > 18MO .044
Primary Somatosensory Cortex	Age effect .008
	Genotype*Age interaction HOM 6MO > 18MO .048
	Sex*Age interaction Male 6MO > 18MO .038
	Genotype*Sex*Age HOM Male 6MO > 18MO .041
Retrosplenial Dysgranular Cortex	Age effect .004
	Genotype*Age interaction CTL 6MO > 18MO .054
	Sex*Age Female 6MO > 18MO .033
	Sex*Age Male 6MO > 18MO .046
	Genotype*Sex*Age HET Male 6MO > 18MO .064
Secondary Motor Cortex	Age effect .012
	Sex*Age Male 6MO > 18MO .022
	Genotype*Sex*Age HOM Male 6MO > 18MO .068
Secondary Somatosensory Cortex	Age effect .007
	Genotype effect CTL>HET .15
	Genotype*Age interaction HOM 6MO > 18MO .037
	Sex*Age interaction Female 6MO > 18MO .029
	Genotype*Sex*Age interaction HOM Male 6MO > 18MO .048
Temporal Association Cortex	Age effect .003
	Genotype effect CTL>HET .018
	Genotype*Age interaction HOM 6MO >18MO .012
	Sex*Age interaction Female 6MO >18MO .044
	Sex*Age interaction Male 6MO >18MO .027
	Genotype*Sex*Age interaction HOM Male 6MO > 18MO .012
Thalamus	Age effect .000
	Genotype*Age interaction CTL 6MO > 18MO .033
	Genotype*Age interaction HOM 6MO > 18MO .007
	Sex*Age Female 6MO > 18MO .031
	Sex*Age Male 6MO > 18MO .002
	Genotype*Sex*Age HOM Male 6MO > 18MO .006
Ventral Orbital Cortex	Age effect .004
	Genotype*Age HOM 6MO >18MO .052
	Genotype*Sex*Age CTL Female 6MO > 18MO .069
	Genotype*Sex*Age HOM Male 6MO > 18MO .067
Visual Cortex (primary and secondary)	Age effect .044
	Genotype effect HOM > HET .063
	Sex*Genotype interaction Female Het > HOM .035
	Genotype*Sex interaction HET Female > Male .053
	Age*Genotype interaction 18MO HOM > HET .059
	Sex*Age*Genotype interaction Female CTL > HET .009
	Sex*Age*Genotype interaction Female HET > HOM .016
	Genotype*Age*Sex interaction CTL 18MO Female > Male .045
	Genotype*Age*Sex interaction HET 18MO Female > Male .029
	Genotype*Sex*Age interaction CTL Female 6MO > 18MO .015
